# Life-long behavioral screen reveals an architecture of vertebrate aging

**DOI:** 10.1101/2025.11.21.688112

**Authors:** Claire N. Bedbrook, Ravi D. Nath, Libby Zhang, Scott W. Linderman, Anne Brunet, Karl Deisseroth

## Abstract

Mapping behavior of individual vertebrate animals across lifespan is challenging, but if achieved, could provide an unprecedented view into the life-long process of aging. We created the first platform for high-resolution continuous behavioral tracking of a vertebrate animal across natural lifespan from adolescence to death—here, of the African killifish. This behavioral screen revealed that animals follow distinct individual aging trajectories. The behaviors of long-lived animals differed markedly from those of short-lived animals, even relatively early in life, and were linked to organ-specific transcriptomic shifts. Machine learning models accurately predicted age and even forecasted an individual’s future lifespan, given only behavior at a young age. Finally, we found that animals progressed through adulthood in a sequence of stable and stereotyped behavioral stages with abrupt transitions suggesting a novel structure for the architecture of vertebrate aging.
