## Supplementary material for "Life-long behavioral screen reveals an architecture of vertebrate aging": Data S1

### Sheet: Sheet1
mean_features	std_features
sleep	x_snout
dist_snout	y_snout
snout_velocity	x_midbody
midbody_velocity	y_midbody
endbody_velocity	x_endbody
tail_velocity	y_endbody
fan_velocity	x_tail
snout_acceleration	y_tail
disp	x_fan
theta1	y_fan
theta2	dist_snout
theta3	snout_velocity
alpha1	midbody_velocity
alpha2	endbody_velocity
alpha3	tail_velocity
alpha_all	fan_velocity
count_snout	disp
count_midbody	heading_direction
count_sidebody	body_length_norm
count_endbody	theta1
count_tail	theta2
count_fan	theta3
dot_prod	alpha1
body_length_norm	alpha2
bounding_area	alpha3
reversal	alpha_all
reversal_binary	dot_prod
tail_fan_prop	reversal
reversal_binary
